# Rice biological nitrification inhibition efficiency depends on plant genotype exudation rate

**DOI:** 10.1101/2023.05.31.543046

**Authors:** Jasmeet Kaur-Bhambra, Joy Ebenezer Rajakulendran, Dylan Bodington, Marcel Jaspars, Cécile Gubry-Rangin

## Abstract

Nitrification largely contributes to global nitrogen (N) fertiliser loss and nitrous oxide emissions in agricultural soils, including rice cultivation, Asia’s largest fertiliser consumer. One promising mitigation strategy to achieve greener agriculture involves biological nitrification inhibition (BNI) by plant-derived compounds. Future implementation of this nature-based approach in agricultural settings requires a better understanding of the impact of plant physiological traits on BNI efficiency and nitrification dynamics. We targeted those objectives in five rice genotypes grown in greenhouse conditions. The BNI efficiency was variable among the five plant genotypes, with a stronger inhibition of the ammonia-oxidiser in the rhizosphere than in the bulk soil. We identified that the root mass, root exudation rate and chemical composition are factors explaining the distinct BNI efficiencies in the rice genotypes, with plants having a high BNI efficiency having a small root mass and a high root exudation rate. Using the BNI efficiency assay of root exudates on multiple AO cultures, we demonstrated that AO bioassay could accurately represent the BNI variability in the soil. Finally, we identified a novel BNI compound, *N*-butyldodecane-1-amine (NBDA), in two high-BNI genotypes. NBDA specifically inhibited ammonia oxidisers by inhibiting enzymes involved in the ammonia oxidation pathway. These findings demonstrate that BNI research integrating plant physiology, microbial ecology, and chemistry has a strong potential for providing more sustainable agriculture.
