## Supplementary tables for "Rice biological nitrification inhibition efficiency depends on plant genotype exudation rate"

### Sheet: Table of content
Table of contents
	Title
S1	The changes in the ratio of ammonia oxidiser abundance (AOA or AOB) in the rhizosphere over time for the different rice genotypes (Lemont, IR64, Azucena, Koshihikari or Moroberekan). These changes were linearly modelled to get the death rate of ammonia oxidisers (d-1).
S2	The inhibition of the different ammonia oxidiser strains (Ca. N. franklandus, Ca. N. sinensis, N. viennensis, N. europaea, N. multiformis and N. tenuis) in the presence of the different concentrations of the BNI NBDA in culture assay.

### Sheet: Table S1
Genotype	Replicate	Control replicate	Compartment	Time	ratio of abundance of AOA	ratio of abundance of AOB
IR64	1	1	Rhizosphere	0	0.999151	0.999432
IR64	1	2	Rhizosphere	0	0.999584	0.999999
IR64	1	3	Rhizosphere	0	0.999697	1
IR64	1	1	Rhizosphere	30	0.923169	0.826243
IR64	1	2	Rhizosphere	30	0.926646	0.870327
IR64	1	3	Rhizosphere	30	0.926805	0.811582
IR64	1	1	Rhizosphere	60	0.853974	0.862925
IR64	1	2	Rhizosphere	60	0.856518	0.867459
IR64	1	3	Rhizosphere	60	0.856777	0.868474
IR64	1	1	Rhizosphere	90	0.843959	0.808921
IR64	1	2	Rhizosphere	90	0.844096	0.809958
IR64	1	3	Rhizosphere	90	0.844677	0.809971
IR64	2	1	Rhizosphere	0	0.999928	1
IR64	2	2	Rhizosphere	0	1	1
IR64	2	3	Rhizosphere	0	1	1
IR64	2	1	Rhizosphere	30	0.927231	0.831849
IR64	2	2	Rhizosphere	30	0.927528	0.876232
IR64	2	3	Rhizosphere	30	0.930296	0.817089
IR64	2	1	Rhizosphere	60	0.859898	0.868963
IR64	2	2	Rhizosphere	60	0.86246	0.871895
IR64	2	3	Rhizosphere	60	0.862721	0.873038
IR64	2	1	Rhizosphere	90	0.844814	0.814645
IR64	2	2	Rhizosphere	90	0.845741	0.815689
IR64	2	3	Rhizosphere	90	0.846051	0.815702
IR64	3	1	Rhizosphere	0	1	1
IR64	3	2	Rhizosphere	0	1.00001	1
IR64	3	3	Rhizosphere	0	1.00002	1.00001
IR64	3	1	Rhizosphere	30	0.930723	0.828008
IR64	3	2	Rhizosphere	30	0.931181	0.872187
IR64	3	3	Rhizosphere	30	0.931609	0.813316
IR64	3	1	Rhizosphere	60	0.867714	0.874551
IR64	3	2	Rhizosphere	60	0.870299	0.876477
IR64	3	3	Rhizosphere	60	0.870563	0.877996
IR64	3	1	Rhizosphere	90	0.846188	0.819991
IR64	3	2	Rhizosphere	90	0.84646	0.821041
IR64	3	3	Rhizosphere	90	0.847837	0.821055
Koshihikari	1	1	Rhizosphere	0	0.999061	1
Koshihikari	1	2	Rhizosphere	0	0.999915	1
Koshihikari	1	3	Rhizosphere	0	0.999998	1
Koshihikari	1	1	Rhizosphere	30	0.975775	0.959689
Koshihikari	1	2	Rhizosphere	30	0.976373	0.959924
Koshihikari	1	3	Rhizosphere	30	0.976575	0.961724
Koshihikari	1	1	Rhizosphere	60	0.918384	0.874552
Koshihikari	1	2	Rhizosphere	60	0.919073	0.875018
Koshihikari	1	3	Rhizosphere	60	0.919756	0.878973
Koshihikari	1	1	Rhizosphere	90	0.840406	0.9038
Koshihikari	1	2	Rhizosphere	90	0.840922	0.8766
Koshihikari	1	3	Rhizosphere	90	0.84219	0.886518
Koshihikari	2	1	Rhizosphere	0	1	1
Koshihikari	2	2	Rhizosphere	0	1	1
Koshihikari	2	3	Rhizosphere	0	1	1
Koshihikari	2	1	Rhizosphere	30	0.979618	0.961953
Koshihikari	2	2	Rhizosphere	30	0.980068	0.962188
Koshihikari	2	3	Rhizosphere	30	0.980218	0.963993
Koshihikari	2	1	Rhizosphere	60	0.92112	0.879148
Koshihikari	2	2	Rhizosphere	60	0.921399	0.879616
Koshihikari	2	3	Rhizosphere	60	0.921811	0.880672
Koshihikari	2	1	Rhizosphere	90	0.842541	0.902628
Koshihikari	2	2	Rhizosphere	90	0.842708	0.875463
Koshihikari	2	3	Rhizosphere	90	0.843058	0.885368
Koshihikari	3	1	Rhizosphere	0	1	1
Koshihikari	3	2	Rhizosphere	0	1	1.00001
Koshihikari	3	3	Rhizosphere	0	1	1.0003
Koshihikari	3	1	Rhizosphere	30	0.980421	0.968722
Koshihikari	3	2	Rhizosphere	30	0.980669	0.968959
Koshihikari	3	3	Rhizosphere	30	0.980871	0.970776
Koshihikari	3	1	Rhizosphere	60	0.922091	0.881141
Koshihikari	3	2	Rhizosphere	60	0.922496	0.883592
Koshihikari	3	3	Rhizosphere	60	0.922776	0.885124
Koshihikari	3	1	Rhizosphere	90	0.84579	0.910718
Koshihikari	3	2	Rhizosphere	90	0.847586	0.88331
Koshihikari	3	3	Rhizosphere	90	0.847938	0.893304
Lemont	1	1	Rhizosphere	0	1	0.9988
Lemont	1	2	Rhizosphere	0	1	0.999
Lemont	1	3	Rhizosphere	0	1	0.999976
Lemont	1	1	Rhizosphere	30	0.959618	0.721941
Lemont	1	2	Rhizosphere	30	0.961642	0.722118
Lemont	1	3	Rhizosphere	30	0.963397	0.723473
Lemont	1	1	Rhizosphere	60	0.848878	0.771719
Lemont	1	2	Rhizosphere	60	0.851407	0.796376
Lemont	1	3	Rhizosphere	60	0.851665	0.766954
Lemont	1	1	Rhizosphere	90	0.480463	0.478744
Lemont	1	2	Rhizosphere	90	0.481773	0.479357
Lemont	1	3	Rhizosphere	90	0.483082	0.479365
Lemont	2	1	Rhizosphere	0	0.999983	0.999983
Lemont	2	2	Rhizosphere	0	1	1
Lemont	2	3	Rhizosphere	0	1	1
Lemont	2	1	Rhizosphere	30	0.963606	0.727191
Lemont	2	2	Rhizosphere	30	0.96384	0.727369
Lemont	2	3	Rhizosphere	30	0.965429	0.728734
Lemont	2	1	Rhizosphere	60	0.858432	0.761673
Lemont	2	2	Rhizosphere	60	0.860989	0.786008
Lemont	2	3	Rhizosphere	60	0.86125	0.756969
Lemont	2	1	Rhizosphere	90	0.483686	0.482667
Lemont	2	2	Rhizosphere	90	0.484291	0.483286
Lemont	2	3	Rhizosphere	90	0.484897	0.483294
Lemont	3	1	Rhizosphere	0	1	1.00001
Lemont	3	2	Rhizosphere	0	1	1.00057
Lemont	3	3	Rhizosphere	0	1	1.00128
Lemont	3	1	Rhizosphere	30	0.965873	0.729258
Lemont	3	2	Rhizosphere	30	0.967401	0.729437
Lemont	3	3	Rhizosphere	30	0.967846	0.730805
Lemont	3	1	Rhizosphere	60	0.866782	0.765675
Lemont	3	2	Rhizosphere	60	0.869364	0.790139
Lemont	3	3	Rhizosphere	60	0.869627	0.760947
Lemont	3	1	Rhizosphere	90	0.479156	0.48448
Lemont	3	2	Rhizosphere	90	0.480463	0.485101
Lemont	3	3	Rhizosphere	90	0.481773	0.485109
Morobekkaran	1	1	Rhizosphere	0	0.999983	0.991
Morobekkaran	1	2	Rhizosphere	0	1	0.991164
Morobekkaran	1	3	Rhizosphere	0	1	1
Morobekkaran	1	1	Rhizosphere	30	1.05458	0.871185
Morobekkaran	1	2	Rhizosphere	30	1.05458	0.871399
Morobekkaran	1	3	Rhizosphere	30	1.05482	0.873033
Morobekkaran	1	1	Rhizosphere	60	1.02461	0.873121
Morobekkaran	1	2	Rhizosphere	60	0.975956	0.871434
Morobekkaran	1	3	Rhizosphere	60	1.05263	0.865329
Morobekkaran	1	1	Rhizosphere	90	0.954036	0.819398
Morobekkaran	1	2	Rhizosphere	90	0.956062	0.820448
Morobekkaran	1	3	Rhizosphere	90	0.95646	0.820462
Morobekkaran	2	1	Rhizosphere	0	1	1
Morobekkaran	2	2	Rhizosphere	0	1	1
Morobekkaran	2	3	Rhizosphere	0	1	1
Morobekkaran	2	1	Rhizosphere	30	1.05727	0.876183
Morobekkaran	2	2	Rhizosphere	30	1.05749	0.876397
Morobekkaran	2	3	Rhizosphere	30	1.0575	0.877849
Morobekkaran	2	1	Rhizosphere	60	1.02335	0.8794
Morobekkaran	2	2	Rhizosphere	60	0.974755	0.877702
Morobekkaran	2	3	Rhizosphere	60	1.05134	0.871553
Morobekkaran	2	1	Rhizosphere	90	0.959343	0.825043
Morobekkaran	2	2	Rhizosphere	90	0.961302	0.8261
Morobekkaran	2	3	Rhizosphere	90	0.96138	0.826114
Morobekkaran	3	1	Rhizosphere	0		1
Morobekkaran	3	2	Rhizosphere	0		1.00001
Morobekkaran	3	3	Rhizosphere	0		1.0001
Morobekkaran	3	1	Rhizosphere	30	1.06085	0.878041
Morobekkaran	3	2	Rhizosphere	30	1.06107	0.878064
Morobekkaran	3	3	Rhizosphere	30	1.06138	0.879711
Morobekkaran	3	1	Rhizosphere	60	1.02809	0.871424
Morobekkaran	3	2	Rhizosphere	60	0.979269	0.86974
Morobekkaran	3	3	Rhizosphere	60	1.05621	0.863648
Morobekkaran	3	1	Rhizosphere	90	0.96178	0.831173
Morobekkaran	3	2	Rhizosphere	90	0.963343	0.832238
Morobekkaran	3	3	Rhizosphere	90	0.963744	0.832252
Azucena	1	1	Rhizosphere	0	0.999061	0.999884
Azucena	1	2	Rhizosphere	0	0.999915	0.999988
Azucena	1	3	Rhizosphere	0	0.999998	1
Azucena	1	1	Rhizosphere	30	0.921683	0.928692
Azucena	1	2	Rhizosphere	30	0.924624	0.92889
Azucena	1	3	Rhizosphere	30	0.925313	0.92991
Azucena	1	1	Rhizosphere	60	0.977124	0.972002
Azucena	1	2	Rhizosphere	60	0.977692	0.972056
Azucena	1	3	Rhizosphere	60	0.978275	0.977098
Azucena	1	1	Rhizosphere	90	0.903029	0.939272
Azucena	1	2	Rhizosphere	90	0.903168	0.940475
Azucena	1	3	Rhizosphere	90	0.904106	0.940491
Azucena	2	1	Rhizosphere	0	1	1
Azucena	2	2	Rhizosphere	0	1	1
Azucena	2	3	Rhizosphere	0	1	1
Azucena	2	1	Rhizosphere	30	0.925738	0.929278
Azucena	2	2	Rhizosphere	30	0.927475	0.929225
Azucena	2	3	Rhizosphere	30	0.928265	0.928509
Azucena	2	1	Rhizosphere	60	0.979965	0.97711
Azucena	2	2	Rhizosphere	60	0.981675	0.977164
Azucena	2	3	Rhizosphere	60	0.981097	0.978804
Azucena	2	1	Rhizosphere	90	0.904947	0.947371
Azucena	2	2	Rhizosphere	90	0.905086	0.948585
Azucena	2	3	Rhizosphere	90	0.905323	0.948601
Azucena	3	1	Rhizosphere	0	1	1
Azucena	3	2	Rhizosphere	0	1	1
Azucena	3	3	Rhizosphere	0	1	1
Azucena	3	1	Rhizosphere	30	0.928692	0.925738
Azucena	3	2	Rhizosphere	30	0.931128	0.928478
Azucena	3	3	Rhizosphere	30	0.931556	0.928265
Azucena	3	1	Rhizosphere	60	0.979584	0.978858
Azucena	3	2	Rhizosphere	60	0.977697	0.982232
Azucena	3	3	Rhizosphere	60	0.978644	0.983935
Azucena	3	1	Rhizosphere	90	0.905463	0.959327
Azucena	3	2	Rhizosphere	90	0.906026	0.960556
Azucena	3	3	Rhizosphere	90	0.906404	0.960572

### Sheet: Table S2
Strain	Group	Control replicate	NBDA concentration (µM)	Inhibition (%)
				Replicate 1	Replicate 2	Replicate 3	Replicate 4
Ca. N. franklandus	AOA	1	0.195312	17.8197	15.4717	13.2043	16.1166
Ca. N. franklandus	AOA	2	0.195312	19.3398	17.0352	14.8098	17.6682
Ca. N. franklandus	AOA	3	0.195312	17.0384	14.6682	12.3792	15.3192
Ca. N. franklandus	AOA	4	0.195312	18.0894	15.7491	13.4891	16.3919
Ca. N. franklandus	AOA	1	0.390625	25.012	20.7629	23.0037	31.4177
Ca. N. franklandus	AOA	2	0.390625	26.3991	22.2285	24.4279	32.6863
Ca. N. franklandus	AOA	3	0.390625	24.2992	20.0096	22.2718	30.7657
Ca. N. franklandus	AOA	4	0.390625	25.2581	21.0229	23.2564	31.6428
Ca. N. franklandus	AOA	1	0.78125	48.4322	46.3381	47.0065	50.2223
Ca. N. franklandus	AOA	2	0.78125	49.386	47.3307	47.9867	51.143
Ca. N. franklandus	AOA	3	0.78125	47.9419	45.828	46.5027	49.7491
Ca. N. franklandus	AOA	4	0.78125	48.6014	46.5142	47.1804	50.3857
Ca. N. franklandus	AOA	1	1.5625	90.5948	92.8836	95.853	96.8635
Ca. N. franklandus	AOA	2	1.5625	90.7687	93.0152	95.9297	96.9215
Ca. N. franklandus	AOA	3	1.5625	90.5053	92.8159	95.8136	96.8337
Ca. N. franklandus	AOA	4	1.5625	90.6256	92.9069	95.8666	96.8738
Ca. N. sinensis	AOA	1	0.390625	9.34999	8.71413	13.7388	11.4758
Ca. N. sinensis	AOA	2	0.390625	14.0202	9.7764	8.29936	11.1861
Ca. N. sinensis	AOA	3	0.390625	10.0125	10.3323	7.99925	8.33509
Ca. N. sinensis	AOA	4	0.390625	7.65532	8.04061	6.66735	8.0351
Ca. N. sinensis	AOA	1	0.78125	18.2773	14.6226	13.9972	19.7922
Ca. N. sinensis	AOA	2	0.78125	22.4876	14.3432	18.428	19.6654
Ca. N. sinensis	AOA	3	0.78125	17.0968	10.5446	12.7549	18.4283
Ca. N. sinensis	AOA	4	0.78125	22.2339	10.2519	18.161	14.4829
Ca. N. sinensis	AOA	1	1.5625	25.3093	22.8281	26.9682	19.7086
Ca. N. sinensis	AOA	2	1.5625	29.1573	26.804	30.7308	23.8451
Ca. N. sinensis	AOA	3	1.5625	24.2304	21.7134	25.9133	18.5488
Ca. N. sinensis	AOA	4	1.5625	28.9255	26.5644	30.5041	23.5959
Ca. N. sinensis	AOA	1	3.125	58.0275	57.7384	57.8855	56.0344
Ca. N. sinensis	AOA	2	3.125	60.1899	59.9157	60.0552	58.2995
Ca. N. sinensis	AOA	3	3.125	57.4212	57.1279	57.2772	55.3994
Ca. N. sinensis	AOA	4	3.125	60.0596	59.7845	59.9245	58.163
Ca. N. sinensis	AOA	1	6.25	100	100	100	100
Ca. N. sinensis	AOA	2	6.25	100	100	100	100
Ca. N. sinensis	AOA	3	6.25	100	100	100	100
Ca. N. sinensis	AOA	4	6.25	100	100	100	100
N. viennensis	AOA	1	0.390625	45.4686	57.0809	57.0774	43.3995
N. viennensis	AOA	2	0.390625	46.3792	57.3398	57.7942	45.0661
N. viennensis	AOA	3	0.390625	47.4296	55.5018	54.9849	40.6941
N. viennensis	AOA	4	0.390625	45.7975	49.8609	57.3363	44.1812
N. viennensis	AOA	1	0.78125	61.2468	59.5778	60.9494	62.0531
N. viennensis	AOA	2	0.78125	62.3879	60.768	62.0992	63.1705
N. viennensis	AOA	3	0.78125	59.3945	57.6457	59.0828	60.2393
N. viennensis	AOA	4	0.78125	61.782	60.1361	61.4887	62.5772
N. viennensis	AOA	1	1.5625	74.4083	73.3811	74.5966	71.5191
N. viennensis	AOA	2	1.5625	75.1618	74.1649	75.3446	72.3577
N. viennensis	AOA	3	1.5625	73.185	72.1088	73.3824	70.1577
N. viennensis	AOA	4	1.5625	74.7617	73.7488	74.9475	71.9124
N. viennensis	AOA	1	3.125	100	100	100	100
N. viennensis	AOA	2	3.125	100	100	100	100
N. viennensis	AOA	3	3.125	100	100	100	100
N. viennensis	AOA	4	3.125	100	100	100	100
N. europaea	AOB	1	6.25	14.1225	18.5413	16.7961	16.5626
N. europaea	AOB	2	6.25	13.8998	18.33	16.5803	16.3462
N. europaea	AOB	3	6.25	10.5611	15.1632	13.3456	13.1024
N. europaea	AOB	4	6.25	10.1289	14.7532	12.9268	12.6825
N. europaea	AOB	1	12.5	19.0886	19.741	24.1937	24.0404
N. europaea	AOB	2	12.5	18.8788	19.5328	23.9971	23.8435
N. europaea	AOB	3	12.5	15.7332	16.4126	21.05	20.8904
N. europaea	AOB	4	12.5	15.326	16.0087	20.6685	20.5081
N. europaea	AOB	1	25	42.4264	38.2626	38.3392	40.2241
N. europaea	AOB	2	25	42.2771	38.1025	38.1793	40.069
N. europaea	AOB	3	25	40.0388	35.7023	35.7821	37.7451
N. europaea	AOB	4	25	39.749	35.3916	35.4718	37.4443
N. europaea	AOB	1	50	94.9045	81.1896	78.8601	85.4323
N. europaea	AOB	2	50	82.0255	79.7995	86.0797	80.7564
N. europaea	AOB	3	50	81.9789	79.7471	86.0436	80.2454
N. europaea	AOB	4	50	81.2801	78.9617	85.5024	79.5028
N. multiformis	AOB	1	3.125	49.6909	50.074	46.9001	47.1422
N. multiformis	AOB	2	3.125	53.0394	53.397	50.4344	50.6603
N. multiformis	AOB	3	3.125	52.3396	52.7026	49.6958	49.9251
N. multiformis	AOB	4	3.125	51.337	51.7076	48.6376	48.8718
N. multiformis	AOB	1	6.25	59.3202	58.7958	57.733	65.8359
N. multiformis	AOB	2	6.25	58.7141	58.1818	57.1032	65.3268
N. multiformis	AOB	3	6.25	57.8456	57.3021	56.2009	64.5974
N. multiformis	AOB	4	6.25	54.7192	56.4196	63.3998	59.2096
N. multiformis	AOB	1	12.5	66.7601	72.9793	75.8504	78.7958
N. multiformis	AOB	2	12.5	68.9725	74.7778	77.4578	80.2071
N. multiformis	AOB	3	12.5	68.5102	74.4019	77.1219	79.9122
N. multiformis	AOB	4	12.5	67.8478	73.8634	76.6406	79.4896
N. multiformis	AOB	1	25	96.155	95.2437	95.3386	94.2359
N. multiformis	AOB	2	25	96.0977	95.1728	95.2692	94.15
N. multiformis	AOB	3	25	96.0156	95.0713	95.1696	94.0269
N. multiformis	AOB	4	25	95.0062	95.8809	93.8249	95.0977
N. tenius	AOB	1	1.5625	12.3984	14.0943	12.2737	17.2612
N. tenius	AOB	2	1.5625	9.68091	11.4295	9.55236	14.6946
N. tenius	AOB	3	1.5625	9.73745	11.4849	9.60898	14.748
N. tenius	AOB	4	1.5625	11.6454	13.3559	11.5196	16.55
N. tenius	AOB	1	3.125	16.9674	16.079	17.645	18.2021
N. tenius	AOB	2	3.125	14.3917	13.4758	15.0903	15.6647
N. tenius	AOB	3	3.125	14.4453	13.5299	15.1434	15.7175
N. tenius	AOB	4	3.125	16.2537	15.3577	16.9371	17.4991
N. tenius	AOB	1	12.5	34.0232	34.4474	33.7265	34.2142
N. tenius	AOB	2	12.5	31.9765	32.4139	31.6706	32.1735
N. tenius	AOB	3	12.5	32.0191	32.4562	31.7134	32.2159
N. tenius	AOB	4	12.5	33.4561	33.884	33.1568	33.6487
N. tenius	AOB	1	25	56.3274	44.4133	43.5363	49.0769
N. tenius	AOB	2	25	54.9726	42.689	41.7847	47.4972
N. tenius	AOB	3	25	55.0008	42.7249	41.8212	47.5301
N. tenius	AOB	4	25	55.952	43.9356	43.0509	48.6392
N. tenius	AOB	1	50	92.9099	92.7728	93.4442	92.8378
N. tenius	AOB	2	50	92.6899	92.5486	93.2408	92.6156
N. tenius	AOB	3	50	92.6945	92.5533	93.245	92.6202
N. tenius	AOB	4	50	92.8489	92.7107	93.3878	92.7762
